# Mitochondrial copper and phosphate transporter specificity was defined early in the evolution of eukaryotes

**DOI:** 10.1101/2020.11.02.365692

**Authors:** Xinyu Zhu, Aren Boulet, Katherine M. Buckley, Casey B. Phillips, Micah G. Gammon, Laura E. Oldfather, Stanley A. Moore, Scot C. Leary, Paul A. Cobine

## Abstract

Mitochondrial carrier family (MCF/SLC25) proteins are selective transporters that maintain the mitochondrial metabolome. Here we combine computational, biochemical and phenotypic approaches to understand substrate selectivity of SLC25A3. In mammals, SLC25A3 transports both copper and phosphate, yet in *Saccharomyces cerevisiae* the transport of these substrates is partitioned across two paralogs: PIC2, which transports copper, and MIR1, which transports phosphate. To understand whether the ancestral state of this transporter was a single promiscuous transporter that duplicated and gained selectivity, we explored the evolutionary relationships of PIC2 and MIR1 orthologs across the eukaryotic tree of life. Phylogenetic analyses reveal that PIC2-like and MIR1-like orthologs are present in all major eukaryotic supergroups, indicating that the gene duplication that created these paralogs occurred early in eukaryotic evolution. Frequent lineage-specific gene duplications and losses suggest that substrate specificity may be evolutionarily labile. To link this phylogenetic signal to protein function and resolve the residues involved in substrate selection, we used structural modelling and site-directed mutagenesis to identify PIC2 residues involved in copper and phosphate transport activities. Based on these analyses, we generated a Leu175Ala variant of mouse SLC25A3 that retains the ability to transport copper, but not phosphate, and rescues the cytochrome *c* oxidase defect in *SLC25A3* knockout cells. Taken together, this work uses an evolutionary framework to uncover amino acids involved in substrate recognition by MCF proteins responsible for copper and phosphate transport.
