## Supplemental Dataset 1 for "Mitochondrial copper and phosphate transporter specificity was defined early in the evolution of eukaryotes"

### Sheet: Sheet1
Group	Species	Genome
Alveolata	Cryptosporidium parvum	GCA_000165345.1
Alveolata	Paramecium tetraurelia	GCA_000165425.1
Alveolata	Perkinsus marinus	GCA_000006405.1
Alveolata	Plasmodium falciparum	GCA_000002765.5
Alveolata	Tetrahymena thermophila	GCA_000189635.1
Alveolata	Toxoplasma gondii	GCA_000006565.2
Amoebozoa	Acanthamoeba castellanii	GCA_000313135.1
Amoebozoa	Dictyostelium discoideum	GCA_000004695.1
Apusomonadida	Thecamonas trahens	GCA_000142905.1
Chloroplastida	Arabidopsis thaliana	GCA_000001735.2
Chloroplastida	Chlamydomonas reinhardtii	GCA_000002595.2
Chloroplastida	Micromonas commoda	GCA_000090985.2
Chloroplastida	Oryza sativa	GCF_000005425.2
Cryptophyta	Guillardia theta	GCA_000002975.1
Discoba	Leishmania major	GCA_000002725.2
Discoba	Naegleria gruberi	GCA_000004985.1
Discoba	Trypanosoma brucei	GCA_000210295.1
Haptophyta	Chrysochromulina tobinii	GCA_001275005.1
Haptophyta	Emiliania huxleyi	GCA_000372725.1
Metamonada	Giardia intestinalis	GCA_000002435.2
Metamonada	Giardia muris	GCA_006247105.1
Metamonada	Kipferlia bialata	GCA_003568945.1
Metamonada	Spironucleus salmonicida	GCA_000497125.1
Metamonada	Spironucleus salmonicida	GCA_000497125.1
Metamonada	Streblomastix strix	GCA_008636045.1
Metamonada	Trichomonas vaginalis	GCA_002891335.1
Metamonada	Tritrichomonas foetus	GCA_001839685.1
Opisthokonta	Amphimedon queenslandica	GCA_000090795.1
Opisthokonta	Capsaspora owczarzaki	GCA_000151315.2
Opisthokonta	Danio rerio	GCA_000002035.4
Opisthokonta	Drosophila melanogaster	GCA_000001215.4
Opisthokonta	Fonticula alba	GCA_000388065.2
Opisthokonta	Homo sapiens	GCA_000001405.3
Opisthokonta	Monosiga brevicollis	GCA_000002865.1
Opisthokonta	Neurospora crassa	GCA_000182925.2
Opisthokonta	Rhizopus delemar	GCA_000149305.1
Opisthokonta	Saccharomyces cerevisiae	GCA_003086655.1
Opisthokonta	Spizellomyces punctatus	GCA_000182565.2
Opisthokonta	Strongylocentrotus purpuratus	GCA_000002235.4
Opisthokonta	Ustilago maydis	GCA_000328475.2
Rhizaria	Reticulomyxa filosa	GCA_000512085.1
Rhodophyta	Chondrus crispus	GCA_000350225.2
Rhodophyta	Cyanidioschyzon merolae	GCA_000091205.1
Rhodophyta	Porphyridium purpureum	GCA_008690995.1
Stramenopiles	Blastocystis hominis	GCA_000151665.1
Stramenopiles	Phaeodactylum tricornutum	GCA_000150955.2
Stramenopiles	Thalassiosira pseudonana	GCA_000149405.2
