## Supplemental Dataset 2 for "Mitochondrial copper and phosphate transporter specificity was defined early in the evolution of eukaryotes"

### Sheet: Summary description
Key to sheet
Position summary	The entropy scores for PIC2 and MIR1
Column	Description
Position	Muscle aligniment position
ScPic aa	residue in S. cerevisiae PIC2: mutants made in this study in Fig 6 are shown in BOLD mutants in SFig 3 are in ITALICS, P(D/E)XX(R/K)conserved motifs are shaded in yellow, (Y/F)(D/E)XX(R/K) motif shaded in green, Gly and small amino acid motifs are shaded in in violet.
ScPic pos	Position number in ScPIC2
PIC	Entropy score for PIC2 clade
PIC aa	Consensus residue for PIC2 clade
MIR S	Entropy score for PIC2 clade (min:0 to max: 3.6)
Mir aa	Consensus residue for MIR1 clade
Same	binary score of 0= different residue 1= matching residue between PIC2 and MIR1
Secondary structure	Transmembrane helix (TMH) nmber
Motifs	All MCFs have six transmembrane helices with conserved PX(D/E)XX(R/K) and πGπxπGπ motifs in the odd-numbered helices (where X is any amino-acid and π is any amino-acid with a small side chain) and (Y/F)(D/E)XX(R/K) and πXXXXπ motifs in the even-numbered helices [3]
Identity	Predicted residue based on conserved motifs.
									PIC2 modelled in the c-state
									Helix1	Black
									Helix2	Pink
									Helix3	Orange
									Helix4	Blue
									Helix5	Red
									Helix6	Green

### Sheet: Position summary
Position	ScPic aa	ScPic pos	PIC	PIC aa	ScMir Pos	ScMir aa	MIR S	Mir aa	Same	Secondary structure	Motifs	Identity	1	A
1	-	0	0.11925	-	0	-	0	-	1				2	C
2	-	0	0.11925	-	0	-	0	-	1				3	D
3	-	0	0.11925	-	0	-	0	-	1				4	E
4	-	0	0.11925	-	0	-	0	-	1				5	F
5	-	0	0.11925	-	0	-	0	-	1				6	G
6	-	0	0.11925	-	0	-	0	-	1				7	H
7	-	0	0.11925	-	0	-	0	-	1				8	I
8	-	0	0.11925	-	0	-	0	-	1				9	K
9	-	0	0.11925	-	0	-	0	-	1				10	L
10	-	0	0.11925	-	0	-	0	-	1				11	M
11	-	0	0.11925	-	0	-	0	-	1				12	N
12	-	0	0.11925	-	0	-	0	-	1				13	P
13	-	0	0.11925	-	0	-	0	-	1				14	Q
14	-	0	0.11925	-	0	-	0	-	1				15	R
15	-	0	0.11925	-	0	-	0	-	1				16	S
16	-	0	0.11925	-	0	-	0	-	1				17	T
17	-	0	0.11925	-	0	-	0	-	1				18	V
18	-	0	0.11925	-	0	-	0	-	1				19	W
19	-	0	0.11925	-	0	-	0	-	1				20	Y
20	-	0	0.11925	-	0	-	0	-	1				21	-
21	-	0	0.11925	-	0	-	0	-	1
22	-	0	0.11925	-	0	-	0	-	1
23	-	0	0.11925	-	0	-	0	-	1
24	-	0	0.11925	-	0	-	0	-	1
25	-	0	0.11925	-	0	-	0	-	1
26	-	0	0.11925	-	0	-	0	-	1
27	-	0	0.11925	-	0	-	0	-	1
28	-	0	0.11925	-	0	-	0	-	1
29	-	0	0.11925	-	0	-	0	-	1
30	-	0	0.11925	-	0	-	0	-	1
31	-	0	0.11925	-	0	-	0	-	1
32	-	0	0.11925	-	0	-	0	-	1
33	-	0	0.11925	-	0	-	0	-	1
34	-	0	0.11925	-	0	-	0	-	1
35	-	0	0.11925	-	0	-	0	-	1
36	-	0	0.11925	-	0	-	0	-	1
37	-	0	0.11925	-	0	-	0	-	1
38	-	0	0.11925	-	0	-	0	-	1
39	-	0	0.11925	-	0	-	0	-	1
40	-	0	0.11925	-	0	-	0	-	1
41	-	0	0.11925	-	0	-	0	-	1
42	-	0	0.11925	-	0	-	0	-	1
43	-	0	0.11925	-	0	-	0	-	1
44	-	0	0.11925	-	0	-	0	-	1
45	-	0	0.11925	-	0	-	0	-	1
46	-	0	0.11925	-	0	-	0	-	1
47	-	0	0.11925	-	0	-	0	-	1
48	-	0	0.11925	-	0	-	0	-	1
49	-	0	0.11925	-	0	-	0	-	1
50	-	0	0.11925	-	0	-	0	-	1
51	-	0	0.11925	-	0	-	0	-	1
52	-	0	0.11925	-	0	-	0	-	1
53	-	0	0.11925	-	0	-	0	-	1
54	-	0	0.11925	-	0	-	0	-	1
55	-	0	0.11925	-	0	-	0	-	1
56	-	0	0.11925	-	0	-	0	-	1
57	-	0	0.11925	-	0	-	0	-	1
58	-	0	0.11925	-	0	-	0	-	1
59	-	0	0.11925	-	0	-	0	-	1
60	-	0	0.11925	-	0	-	0	-	1
61	-	0	0.11925	-	0	-	0	-	1
62	-	0	0.11925	-	0	-	0	-	1
63	-	0	0.11925	-	0	-	0	-	1
64	-	0	0.11925	-	0	-	0	-	1
65	-	0	0.11925	-	0	-	0	-	1
66	-	0	0.11925	-	0	-	0	-	1
67	-	0	0.11925	-	0	-	0	-	1
68	-	0	0.11925	-	0	-	0	-	1
69	-	0	0.11925	-	0	-	0	-	1
70	-	0	0.11925	-	0	-	0	-	1
71	-	0	0.11925	-	0	-	0	-	1
72	-	0	0.11925	-	0	-	0	-	1
73	-	0	0.11925	-	0	-	0	-	1
74	-	0	0.11925	-	0	-	0	-	1
75	-	0	0.23782	-	0	-	0	-	1
76	-	0	0.23782	-	0	-	0	-	1
77	-	0	0.23782	-	0	-	0	-	1
78	-	0	0.23782	-	0	-	0	-	1
79	-	0	0.3557	-	0	-	0	-	1
80	-	0	0.3557	-	0	-	0	-	1
81	-	0	0.3557	-	0	-	0	-	1
82	-	0	0.3557	-	0	-	0	-	1
83	-	0	0.47286	-	0	-	0	-	1
84	-	0	0.47286	-	0	-	0	-	1
85	-	0	0.47286	-	0	-	0	-	1
86	-	0	0.47286	-	0	-	0	-	1
87	-	0	0.47286	-	0	-	0	-	1
88	-	0	0.47286	-	0	-	0.12693	-	1
89	-	0	0.43732	-	0	-	0.12693	-	1
90	-	0	0.40177	-	0	-	0.12693	-	1
91	-	0	0.43732	-	0	-	0.25307	-	1
92	-	0	0.47286	-	0	-	0.37839	-	1
93	-	0	0.66943	-	0	-	0.50286	-	1
94	-	0	0.81988	-	0	-	0.54946	-	1
95	-	0	0.81988	-	0	-	0.58797	-	1
96	-	0	0.90507	-	0	-	0.62647	-	1
97	-	0	1.16457	-	0	-	0.58797	-	1
98	-	0	1.31074	-	0	-	0.58797	-	1
99	-	0	1.23964	-	0	-	0.71068	-	1
100	-	0	1.07063	-	0	-	0.67217	-	1
101	-	0	1.2041	-	0	-	0.83247	-	1
102	-	0	1.17727	-	0	-	0.90025	-	1
103	-	0	1.34931	-	0	-	0.91479	-	1
104	-	0	1.48013	-	0	-	0.83777	-	1
105	-	0	1.40903	-	0	-	0.99612	-	1
106	-	0	1.43116	-	0	-	1.02009	-	1
107	-	0	1.51664	-	0	-	0.95761	-	1
108	-	0	1.58773	-	0	-	0.99612	-	1
109	-	0	1.59998	-	0	-	1.07313	-	1
110	-	0	1.65766	-	0	-	1.15343	-	1
111	-	0	1.57315	-	0	-	1.1389	-	1
112	-	0	1.86505	-	0	-	1.15343	-	1
113	-	0	1.84502	-	0	-	1.15343	-	1
114	-	0	1.79784	-	0	-	1.11492	-	1
115	-	0	1.81125	-	0	-	1.11492	-	1
116	-	0	1.87438	-	0	-	1.10039	-	1
117	-	0	1.93206	-	0	-	1.19194	-	1
118	-	0	1.76127	-	0	-	1.02337	-	1
119	-	0	1.82542	-	0	-	1.00692	-	1
120	-	0	1.80036	-	0	-	1.15343	-	1
121	-	0	1.93746	-	0	-	1.15343	-	1
122	-	0	1.95265	-	0	-	1.06188	-	1
123	-	0	2.14001	-	0	-	1.11492	-	1
124	-	0	2.2255	-	0	-	1.1026	-	1
125	-	0	2.22728	-	0	-	1.27117	-	1
126	-	0	2.21856	-	0	-	1.29625	-	1
127	-	0	2.2208	-	0	-	1.48747	-	1
128	-	0	2.14099	-	0	-	1.63898	-	1
129	-	0	2.14277	-	0	-	1.41545	-	1
130	-	0	2.23599	-	0	-	1.47041	-	1
131	-	0	2.26891	-	0	-	1.53799	-	1
132	-	0	1.97478	-	0	-	1.50892	-	1
133	-	0	2.24994	-	0	-	1.87821	-	1
134	-	0	2.40002	-	0	-	1.96152	-	1
135	-	0	2.34411	-	0	-	1.77842	-	1
136	M	1	2.40534	-	0	-	1.8845	-	1
137	E	2	2.51668	A	0	-	1.8845	-	0
138	S	3	2.25961	P	0	-	1.98357	-	0
139	N	4	2.39233	P	0	-	1.85544	-	0
140	K	5	2.44204	A	0	-	1.80749	-	0
141	Q	6	2.62848	A	0	-	1.79295	-	0
142	P	7	2.3745	K	0	-	1.76196	-	0
143	R	8	2.19144	K	0	-	1.72418	-	0
144	-	8	2.03985	W	0	-	1.75325	-	0		V	HELIX	8	8
145	-	8	2.39886	D	0	-	1.85424	-	0		H	HELIX	9	9
146	-	8	1.83953	A	1	M	1.79761	-	0		M	HELIX	10	10
147	-	8	1.90191	R	2	S	1.87462	-	0		F	HELIX	11	11
148	-	8	2.4863	Y	3	V	1.89642	-	0		L	HELIX	12	12
149	-	8	1.82542	A	4	S	1.83953	-	0		I	HELIX	13	13
150	-	8	1.84755	-	4	-	1.19526	-	1
151	-	8	1.6154	-	4	-	1.01216	-	1
152	-	8	1.49456	-	4	-	1.15343	-	1
153	-	8	1.29732	-	4	-	0.98158	-	1
154	-	8	1.00407	-	4	-	0.77019	-	1
155	-	8	0.86289	-	4	-	0.79396	-	1
156	-	8	0.5893	-	4	-	0.77942	-	1
157	-	8	0.55375	-	4	-	0.74092	-	1
158	-	8	0.55375	-	4	-	0.61913	-	1
159	-	8	0.38836	-	4	-	0.50286	-	1
160	-	8	0.43732	-	4	-	0.50286	-	1
161	-	8	0.47286	-	4	-	0.50286	-	1
162	-	8	0.23782	-	4	-	0.50286	-	1
163	-	8	0.11925	-	4	-	0.37839	-	1
164	-	8	0.11925	-	4	-	0.37839	-	1
165	-	8	0.11925	-	4	-	0.25307	-	1
166	-	8	0.11925	-	4	-	0.21456	-	1
167	-	8	0.11925	-	4	-	0.25307	-	1
168	-	8	0.11925	-	4	-	0.25307	-	1
169	-	8	0.11925	-	4	-	0.25307	-	1
170	-	8	0.11925	-	4	-	0.25307	-	1
171	-	8	0.11925	-	4	-	0.37839	-	1
172	-	8	0.11925	-	4	-	0.12693	-	1
173	-	8	0.11925	-	4	-	0.12693	-	1
174	-	8	0	-	4	-	0.12693	-	1
175	-	8	0	-	4	-	0.12693	-	1
176	-	8	0	-	4	-	0.12693	-	1
177	-	8	0	-	4	-	0.12693	-	1
178	-	8	0	-	4	-	0.12693	-	1
179	-	8	0	-	4	-	0.12693	-	1
180	-	8	0	-	4	-	0.12693	-	1
181	-	8	0	-	4	-	0.12693	-	1
182	-	8	0	-	4	-	0.12693	-	1
183	-	8	0	-	4	-	0.12693	-	1
184	-	8	0	-	4	-	0	-	1
185	-	8	0	-	4	-	0	-	1
186	-	8	0	-	4	-	0	-	1
187	-	8	0	-	4	-	0	-	1
188	-	8	0	-	4	-	0	-	1
189	-	8	0	-	4	-	0	-	1
190	-	8	0	-	4	-	0	-	1
191	-	8	0	-	4	-	0	-	1
192	-	8	0	-	4	-	0	-	1
193	-	8	0	-	4	-	0	-	1
194	-	8	0	-	4	-	0	-	1
195	-	8	0	-	4	-	0	-	1
196	-	8	0	-	4	-	0	-	1
197	-	8	0	-	4	-	0	-	1
198	-	8	0.11925	-	4	-	0	-	1
199	-	8	0.11925	-	4	-	0	-	1
200	-	8	0.11925	-	4	-	0.12693	-	1
201	-	8	1.94812	-	5	A	2.29871	-	1
202	-	8	2.1313	-	6	A	2.05747	-	1
203	-	8	2.37966	-	7	P	2.26772	-	1
204	K	9	1.88924	H	8	A	2.37175	-	0
205	I	10	1.99955	I	9	I	2.24169	-	0
206	Q	11	1.84148	E	10	P	2.42368	-	0
207	L	12	1.83421	P	11	Q	2.32188	P	1
208	Y	13	1.36039	H	12	Y	2.312	F	0
209	T	14	1.18836	S	13	S	1.78791	G	0
210	-	14	0	-	13	-	0	-	1
211	-	14	0	-	13	-	0	-	1
212	-	14	0	-	13	-	0	-	1
213	-	14	0	-	13	-	0	-	1
214	-	14	0	-	13	-	0	-	1
215	-	14	0	-	13	-	0	-	1
216	-	14	0	-	13	-	0	-	1
217	-	14	0	-	13	-	0	-	1
218	-	14	0	-	13	-	0	-	1
219	-	14	0	-	13	-	0	-	1
220	-	14	0	-	13	-	0	-	1
221	-	14	0	-	13	-	0	-	1
222	K	15	1.96305	N	14	V	2.11319	L	0
223	E	16	2.19276	A	15	S	2.29983	D	0
224	F	17	0.47061	Y	16	D	2.22988	Y	1	Helix1
225	Y	18	0.54423	Y	17	Y	1.17239	Y	1	Helix1
226	A	19	1.74016	A	18	M	2.25318	L	0	Helix1
227	T	20	1.45942	K	19	K	1.66409	K	1	Helix1
228	C	21	0	C	20	F	1.74891	F	0	Helix1
229	T	22	1.89577	G	21	A	1.46843	A	0	Helix1
230	L	23	1.89767	L	22	L	1.38122	L	1	Helix1
231	-	23	0	-	22	-	0	-	1
232	-	23	0	-	22	-	0	-	1
233	-	23	0	-	22	-	0	-	1
234	-	23	0	-	22	-	0	-	1
235	-	23	0	-	22	-	0	-	1
236	-	23	0	-	22	-	0	-	1
237	-	23	0	-	22	-	0	-	1
238	-	23	0	-	22	-	0	-	1
239	-	23	0	-	22	-	0	-	1
240	-	23	0	-	22	-	0	-	1
241	-	23	0	-	22	-	0	-	1
242	-	23	0	-	22	-	0	-	1
243	-	23	0	-	22	-	0	-	1
244	-	23	0	-	22	-	0	-	1
245	-	23	0	-	22	-	0	-	1
246	-	23	0	-	22	-	0	-	1
247	-	23	0	-	22	-	0	-	1
248	G	24	0.38836	G	23	A	0.84281	A	0	Helix1		π	ODD TMH Motif 1B
249	G	25	0	G	24	G	0	G	1	Helix1	πGπxπGπ	G
250	I	26	1.37897	I	25	A	0.78125	G	0	Helix1		π
251	I	27	0.99378	L	26	I	1.59345	I	0	Helix1		x
252	A	28	0.61724	S	27	G	0.86756	C	0	Helix1		π
253	C	29	0.23782	C	28	C	0.88132	C	1	Helix1		G
254	G	30	0.11925	G	29	G	1.39649	S	0	Helix1		π
255	P	31	1.29013	L	30	S	1.63947	I	0	Helix1
256	T	32	0.11925	T	31	T	0.99247	T	1	Helix1
257	H	33	0.11925	H	32	H	0	H	1	Helix1
258	S	34	1.05544	T	33	S	1.38431	G	0	Helix1
259	S	35	1.37349	A	34	S	1.60985	A	1	Helix1
260	I	36	1.06584	V	35	M	1.68539	L	0	Helix1
261	T	37	0.92273	T	36	V	1.07115	T	1	Helix1
262	P	38	0	P	37	P	0	P	1	Helix1	PX(D/E)XX(R/K)	P	ODD TMH Motif 1A
263	L	39	0.33068	L	38	I	1.18492	V	0	Helix1		X
264	D	40	0	D	39	D	0	D	1	Helix1		D
265	L	41	0.78242	V	40	V	0.12693	V	1	Helix1		X
266	V	42	1.00005	V	41	V	0.21456	V	1	Helix1		X
267	K	43	0	K	42	K	0	K	1	Helix1		K
268	C	44	0.46924	C	43	T	0.12693	T	0	Helix1
269	R	45	0.937	N	44	R	0.56609	R	0	Helix1
270	L	46	1.21885	M	45	I	1.7104	I	0	Helix1
271	Q	47	0	Q	46	Q	0	Q	1	Helix1
272	-	47	0.11925	-	46	-	0	-	1
273	-	47	0.11925	-	46	-	0	-	1
274	V	48	1.05459	V	47	L	1.36037	L	0	Helix1
275	N	49	1.26214	D	48	E	1.90903	D	1	Helix1
276	P	50	0.3557	P	49	P	0.42585	P	1	Helix1
277	-	50	0	-	49	-	0.46436	-	1
278	K	51	2.13955	A	50	T	2.44013	G	0	Helix1
279	L	52	0.84947	K	51	V	1.87996	K	1	Helix1
280	Y	53	0.49864	Y	52	Y	0.74919	Y	1
281	-	53	0	-	52	-	0.25307	-	1
282	-	53	0.32015	-	53	N	0.78125	-	1
283	T	54	1.34762	K	54	K	2.06207	K	1
284	-	54	0	-	54	-	0.12693	-	1
285	-	54	0	-	54	-	0.71068	-	1
286	S	55	1.33685	S	55	G	0.8496	G	0
287	-	55	0	-	55	-	0.12693	-	1
288	-	55	0	-	55	-	0.12693	-	1
289	N	56	1.10302	L	56	M	1.53557	M	0
290	L	57	2.12213	F	57	V	2.12569	I	0
291	Q	58	1.60521	S	58	G	2.24325	G	0
292	G	59	0.50479	G	59	S	1.33041	G	1
293	F	60	1.23768	F	60	F	1.59805	F	1
294	R	61	1.41963	R	61	K	1.88712	R	1
295	K	62	1.71151	T	62	Q	1.6668	Q	0
296	-	62	0.23782	-	62	-	0	-	1
297	I	63	1.37694	I	63	I	0.95448	I	1
298	I	64	1.9354	L	64	I	1.55352	V	0
299	-	64	0.11925	-	64	-	0	-	1
300	-	64	0.11925	-	64	-	0	-	1
301	-	64	0.11925	-	64	-	0	-	1
302	-	64	0.11925	-	64	-	0	-	1
303	-	64	0.11925	-	64	-	0	-	1
304	-	64	0.11925	-	64	-	0	-	1
305	-	64	0.11925	-	64	-	0	-	1
306	-	64	0.11925	-	64	-	0	-	1
307	A	65	1.5127	A	65	A	1.92691	K	0
308	-	65	0	-	65	-	0	-	1
309	N	66	0.93398	E	66	G	1.73047	E	1
310	E	67	1.1895	E	67	E	0.79396	E	1
311	-	67	0.20227	-	67	-	0	-	1
312	-	67	0.23782	-	67	-	0	-	1
313	G	68	0.3557	G	68	G	0	G	1
314	-	68	0.3557	-	68	-	0.42585	-	1
315	W	69	1.89826	A	69	A	1.74501	A	1
316	K	70	1.43036	R	70	G	1.89257	G	0	Helix2
317	-	70	0.23782	-	70	-	0	-	1
318	K	71	0.98612	G	71	A	1.3934	A	0	Helix2
319	-	71	0	-	71	-	0	-	1
320	-	71	0	-	71	-	0	-	1
321	-	71	0	-	71	-	0	-	1
322	-	71	0	-	71	-	0	-	1
323	-	71	0	-	71	-	0	-	1
324	-	71	0	-	71	-	0.12693	-	1
325	V	72	1.03811	L	72	L	0.33988	L	1	Helix2
326	Y	73	2.14133	F	73	L	1.11824	L	0	Helix2
327	-	73	0	-	73	-	0	-	1
328	-	73	0	-	73	-	0	-	1
329	-	73	0	-	73	-	0	-	1
330	-	73	0	-	73	-	0	-	1
331	-	73	0	-	73	-	0	-	1
332	-	73	0	-	73	-	0	-	1
333	-	73	0	-	73	-	0	-	1
334	-	73	0	-	73	-	0	-	1
335	T	74	1.12315	K	74	T	1.69511	T	0	Helix2
336	G	75	0.11925	G	75	G	0	G	1	Helix2
337	F	76	0.66943	W	76	F	1.52712	L	0	Helix2
338	G	77	1.89296	A	77	G	1.47294	G	0	Helix2
339	A	78	0.32015	P	78	P	0.81357	P	1	Helix2
340	T	79	0.11925	T	79	T	0.12693	T	1	Helix2
341	F	80	1.24265	L	80	L	1.69327	A	0	Helix2
342	V	81	1.2896	I	81	L	2.05822	V	0	Helix2
343	G	82	0.11925	G	82	G	0	G	1	Helix2	πXXXXπ	π	EVEN Motif 1B
344	Y	83	0	Y	83	Y	0.40294	Y	1	Helix2		X
345	S	84	0.47286	S	84	S	1.48611	F	0	Helix2		X
346	L	85	1.39064	A	85	I	1.58899	I	0	Helix2		X
347	Q	86	0	Q	86	Q	1.27881	Q	1	Helix2		X
348	G	87	0.11925	G	87	G	0	G	1	Helix2		π
349	A	88	1.41241	A	88	A	1.6196	A	1	Helix2
350	G	89	1.36546	C	89	F	1.54227	F	0	Helix2
351	K	90	0.11925	K	90	K	0.74092	K	1	Helix2
352	Y	91	0.47061	F	91	F	0.56234	F	1	Helix2
353	G	92	0.11925	G	92	G	0.88059	G	1	Helix2
354	G	93	0.86707	L	93	G	1.56823	G	0	Helix2
355	Y	94	0.27119	Y	94	Y	0.95639	Y	1	Helix2	(Y/F)(D/E)XX(R/K)	Y	EVEN Motif 1A
356	E	95	0	E	95	E	0.37839	E	1	Helix2		E
357	-	95	0	-	95	-	0	-	1				ODD Motif 1A
358	-	95	0	-	95	-	0	-	1
359	-	95	0	-	95	-	0	-	1
360	-	95	0	-	95	-	0	-	1
361	-	95	0	-	95	-	0	-	1
362	-	95	0	-	95	-	0	-	1
363	-	95	0	-	95	-	0	-	1
364	-	95	0	-	95	-	0	-	1
365	-	95	0	-	95	-	0	-	1
366	-	95	0	-	95	-	0	-	1
367	-	95	0	-	95	-	0	-	1
368	-	95	0	-	95	-	0	-	1
369	-	95	0	-	95	-	0	-	1
370	-	95	0	-	95	-	0	-	1
371	-	95	0	-	95	-	0	-	1
372	-	95	0	-	95	-	0	-	1
373	-	95	0	-	95	-	0	-	1
374	-	95	0	-	95	-	0	-	1
375	-	95	0	-	95	-	0.12693	-	1
376	-	95	0	-	95	-	0.12693	-	1
377	-	95	0	-	95	-	0.12693	-	1
378	-	95	0	-	95	-	0.12693	-	1
379	-	95	0	-	95	-	0.12693	-	1
380	Y	96	1.69843	V	96	V	1.7929	F	0	Helix2		X
381	F	97	0.23782	F	97	F	1.12466	F	1	Helix2		X
382	K	98	0	K	98	K	0.41131	K	1	Helix2		K
383	-	98	0	-	98	-	0.12693	-	1
384	-	98	0	-	98	-	0.21456	-	1
385	-	98	0	-	98	-	0.21456	-	1
386	-	98	0	-	98	-	0.37839	-	1
387	H	99	1.53089	D	99	K	2.04052	K	0	Helix2
388	L	100	2.13629	L	100	F	2.53168	Q	0	Helix2
389	Y	101	0.20227	Y	101	F	1.75799	F	0	Helix2
390	S	102	1.5327	S	102	I	1.92226	A	0	Helix2
391	S	103	1.54823	N	103	D	2.19964	S	0	Helix2
392	W	104	1.67452	L	104	N	2.30927	L	1	Helix2
393	-	104	0	-	104	-	0.12693	-	1
394	-	104	0	-	104	-	0.12693	-	1
395	-	104	0	-	104	-	0.12693	-	1
396	-	104	0	-	104	-	0.12693	-	1
397	-	104	0	-	104	-	0.12693	-	1
398	-	104	0	-	104	-	0.12693	-	1
399	-	104	0	-	104	-	0.25307	-	1
400	-	104	0	-	104	-	0.37839	-	1
401	-	104	0	-	104	-	0.46436	-	1
402	-	104	1.43971	L	105	L	1.69792	L	1
403	-	104	0.23782	G	106	G	1.46097	G	1
404	-	104	1.0294	E	107	Y	2.41026	P	0
405	-	104	0	-	107	-	0.12693	-	1
406	-	104	0	-	107	-	0.12693	-	1
407	-	104	0	-	107	-	0.12693	-	1
408	-	104	0	-	107	-	0.12693	-	1
409	-	104	0	-	107	-	0.12693	-	1
410	-	104	0	-	107	-	0.12693	-	1
411	-	104	0	-	107	-	0.12693	-	1
412	-	104	0	-	107	-	0.25307	-	1
413	-	104	0	-	107	-	0.37839	-	1
414	-	104	0.5893	E	108	D	1.8106	E	1
415	-	104	1.52419	N	109	T	2.1576	-	0
416	-	104	1.00005	A	110	A	1.20464	A	1
417	-	104	0	-	110	-	0.91479	-	1
418	-	104	0	-	110	-	1.02009	-	1
419	-	104	0	-	110	-	1.03462	-	1
420	L	105	2.24144	Y	111	S	2.37412	S	0
421	S	106	1.49954	K	112	R	2.41343	E	0
422	P	107	0.64215	Y	113	Y	2.11215	N	0
423	G	108	0.95427	R	114	K	1.76581	R	1
424	V	109	1.50838	T	115	N	2.21145	T	1
425	T	110	1.76551	L	116	S	2.281	P	0	Helix3
426	V	111	1.25387	I	117	V	1.65387	I	1	Helix3
427	-	111	0	-	117	-	0.12693	-	1
428	-	111	0	-	117	-	0.25307	-	1
429	Y	112	0.84279	Y	118	Y	1.84556	Y	1	Helix3
430	L	113	1.21611	L	119	M	1.12768	L	1	Helix3
431	M	114	1.08404	A	120	G	1.80601	A	1	Helix3
432	A	115	0.90765	A	121	S	0.92335	A	1	Helix3
433	S	116	0.32015	S	122	A	1.06926	S	1	Helix3
434	A	117	0.42932	A	123	A	1.14111	A	1	Helix3
435	T	118	0.40177	S	124	M	1.99257	A	0	Helix3		π	ODD Motif 2B
436	A	119	0.11925	A	125	A	0.34883	A	1	Helix3	πGπxπGπ	G
437	E	120	0.11925	E	126	E	1.11693	E	1	Helix3		π
438	F	121	0.92269	F	127	F	1.56669	F	1	Helix3		x
439	L	122	0.99555	F	128	L	1.52587	I	0	Helix3		π
440	A	123	0	A	129	A	0.59516	A	1	Helix3		G
441	D	124	0	D	130	D	1.36508	D	1	Helix3		π
442	I	125	1.12568	I	131	I	1.50624	I	1	Helix3
443	M	126	0.76496	A	132	A	1.76344	A	1	Helix3
444	L	127	0.11925	L	133	L	0.46436	L	1	Helix3
445	C	128	0.75641	C	134	C	0.9191	C	1	Helix3
446	P	129	0	P	135	P	0	P	1	Helix3	PX(D/E)XX(R/K)	P	ODD Motif 2A
447	F	130	0.92273	M	136	L	1.58271	L	0	Helix3		X
448	E	131	0	E	137	E	0.25307	E	1	Helix3		E
449	A	132	0.78242	A	138	A	0.79926	A	1	Helix3		X
450	I	133	1.38994	V	139	T	1.437	T	0	Helix3		X
451	K	134	0	K	140	R	0.21456	R	0	Helix3		K
452	V	135	0.11925	V	141	I	0.12693	I	0	Helix3
453	K	136	0.79462	K	142	R	0.33988	R	0	Helix3
454	Q	137	1.04571	V	143	L	1.60668	L	0	Helix3
455	Q	138	0	Q	144	V	0.21456	V	0	Helix3
456	T	139	0.58472	-	144	-	0	-	1	Helix3
457	-	139	0.11925	-	144	-	0	-	1
458	T	140	0.65833	T	145	S	1.05369	S	0	Helix3
459	M	141	1.79799	Q	146	Q	1.35135	D	0
460	P	142	0.23782	P	147	P	0.58797	P	1
461	-	142	0.11925	-	147	-	0	-	1
462	-	142	0.79462	G	147	-	0.12693	-	0
463	-	142	1.11561	-	147	-	0	-	1
464	-	142	1.09313	-	147	-	0.33988	-	1
465	P	143	1.63072	T	148	Q	1.99736	T	1
466	F	144	0.89038	F	149	F	0.80043	F	1
467	C	145	0.89507	A	150	A	1.37694	A	1
468	N	146	1.69724	T	151	N	1.94382	S	0
469	-	146	0	-	151	-	1.15343	-	1
470	-	146	0	-	151	-	0.12693	-	1
471	N	147	1.62197	G	152	G	0.96416	G	1
472	V	148	1.24383	L	153	L	1.61425	L	1
473	V	149	1.90422	R	154	V	1.82024	V	0
474	D	150	1.58528	D	155	G	1.94086	G	0
475	G	151	1.05988	A	156	G	1.36508	G	0
476	W	152	1.73112	L	157	F	1.83433	F	0
477	K	153	1.56644	P	158	S	2.19182	S	0
478	K	154	1.45896	K	159	R	1.28645	R	0
479	M	155	1.22388	M	160	I	1.18938	L	0
480	Y	156	2.38585	V	161	L	1.96977	L	0
481	A	157	1.69912	A	162	K	1.71357	K	0
482	-	157	0.11925	-	162	-	0	-	1
483	E	158	2.12143	-	163	E	1.45203	E	0
484	-	158	0.23782	-	163	-	0.37839	-	1
485	-	158	0.23782	-	163	-	0.37839	-	1
486	S	159	1.53877	E	164	E	0.75545	E	1
487	G	160	0.98194	-	164	-	1.02009	-	1
488	G	161	1.21014	G	165	G	0.25307	G	1
489	-	161	0	-	165	-	1.0641	-	1
490	-	161	0	-	165	-	0.12693	-	1
491	-	161	0	-	165	-	0.12693	-	1
492	M	162	2.19826	E	166	I	1.5442	L	0
493	K	163	2.11048	T	167	G	2.33722	G	0
494	A	164	1.57076	G	168	S	1.26458	G	1
495	-	164	0	-	168	-	0.12693	-	1
496	-	164	0	-	168	-	0.12693	-	1
497	-	164	0	-	168	-	0.12693	-	1
498	-	164	0	-	168	-	0.12693	-	1
499	-	164	0	-	168	-	0.12693	-	1
500	-	164	0	-	168	-	0.12693	-	1
501	-	164	0	-	168	-	0.12693	-	1
502	-	164	0	-	168	-	0.12693	-	1
503	F	165	0.7452	F	169	F	1.43744	F	1
504	-	165	0.67695	-	169	-	0.12693	-	1		πXXXXπ
505	Y	166	1.05018	Y	170	Y	1.20192	Y	1
506	K	167	0.937	K	171	S	1.78254	S	0
507	G	168	0.78242	G	172	G	0.50286	G	1	Helix4
508	I	169	0.86658	L	173	F	1.4583	L	1	Helix4
509	V	170	1.47993	V	174	T	2.15766	P	0	Helix4
510	P	171	0	P	175	P	1.20464	P	1	Helix4
511	L	172	0.11925	L	176	I	1.30309	I	0	Helix4
512	W	173	0.11925	W	177	L	1.21813	L	0	Helix4
513	C	174	1.79425	G	178	F	2.04642	A	0	Helix4
514	R	175	0	R	179	K	0.47244	K	0	Helix4	πXXXXπ		EVEN Motif 1B
515	Q	176	0.11925	Q	180	Q	0.58797	Q	1	Helix4
516	I	177	0.32015	I	181	I	0.89292	V	0	Helix4
517	P	178	0	P	182	P	0.61913	P	1	Helix4
518	Y	179	0.23782	Y	183	Y	0.61343	Y	1	Helix4
519	T	180	0.23782	T	184	N	1.11824	T	1	Helix4
520	M	181	0.86658	M	185	I	1.53834	M	1	Helix4
521	C	182	1.26239	M	186	A	1.63464	A	0	Helix4
522	K	183	0.23782	K	187	K	0.57235	K	1	Helix4
523	F	184	0	F	188	F	0.9994	F	1	Helix4
524	T	185	1.45071	A	189	L	1.63235	V	0	Helix4
525	S	186	1.71852	F	190	V	1.44488	V	0	Helix4
526	F	187	0.11925	F	191	F	1.46134	F	1	Helix4	(Y/F)(D/E)XX(R/K)	F	EVEN Motif 2A
527	E	188	0.11925	E	192	E	1.39178	E	1	Helix4		E
528	K	189	1.78465	K	193	R	2.50771	V	0	Helix4		X
529	I	190	1.47526	I	194	A	1.71139	A	0	Helix4		X
530	V	191	0.5893	V	195	S	1.98904	A	0	Helix4		R/K
531	Q	192	1.12956	E	196	E	1.97344	E	1	Helix4
532	K	193	1.87834	L	197	F	2.37573	A	0
533	I	194	1.30973	F	198	Y	1.59053	I	0
534	-	194	0	-	198	-	0.25307	-	1
535	-	194	0	-	198	-	0.25307	-	1
536	Y	195	0	Y	199	Y	1.14638	Y	1
537	-	195	0	-	199	-	0.12693	-	1
538	-	195	0	-	199	-	0.12693	-	1
539	-	195	0	-	199	-	0.12693	-	1
540	-	195	0	-	199	-	0.12693	-	1
541	-	195	0	-	199	-	0.37839	-	1
542	-	195	0	-	199	-	0.37839	-	1
543	-	195	1.74963	K	199	-	1.27974	-	0
544	S	196	1.64848	Y	199	-	2.34424	A	0
545	V	197	1.09579	V	200	G	2.29871	A	0
546	L	198	1.5046	F	201	F	2.2594	F	1
547	P	199	0.89507	T	202	A	1.85499	G	0
548	K	200	1.70945	K	203	G	2.21468	K	1
549	-	200	0	-	203	-	0.62647	-	1
550	-	200	0	-	203	-	0.50286	-	1
551	-	200	0	-	203	-	0.37839	-	1
552	-	200	0	-	203	-	0.37839	-	1
553	K	201	0.47286	P	204	P	2.26566	P	1
554	K	202	0.63651	K	205	K	1.91781	K	1
555	E	203	1.48558	D	206	E	2.29089	E	0
556	E	204	1.57716	E	207	K	2.08891	D	0
557	M	205	0.88673	Y	208	L	2.38467	L	0
558	N	206	0.62047	S	209	S	2.11946	S	1
559	A	207	0.11925	K	210	S	2.43262	K	1
560	L	208	1.86716	G	211	T	2.18511	S	0
561	Q	209	1.6452	T	212	S	2.28145	-	0
562	-	209	0	-	212	-	0.12693	-	1
563	-	209	0	-	212	-	0.25307	-	1
564	-	209	0	-	212	-	0.25307	-	1
565	-	209	0	-	212	-	0.25307	-	1
566	Q	210	0.11925	Q	213	T	1.87462	-	0
567	-	210	0	-	213	-	0.33988	-	1
568	I	211	0.23782	L	214	T	1.68469	L	1
569	S	212	1.15223	G	215	L	2.07357	A	0	Helix5
570	V	213	0.66628	V	216	L	0.96416	V	1	Helix5
571	S	214	0.6207	T	217	N	1.44644	S	0	Helix5
572	F	215	0.23782	F	218	L	0.95761	L	0	Helix5
573	V	216	1.35577	A	219	L	1.99153	G	0	Helix5
574	G	217	1.02484	S	220	S	1.17997	S	1	Helix5		π	ODD Motif 3A
575	G	218	0	G	221	G	0.56234	G	1	Helix5	πGπxπGπ	G
576	Y	219	0	Y	222	L	1.89686	L	0	Helix5		π
577	L	220	1.30839	I	223	T	1.68097	I	1	Helix5		x
578	-	220	0	-	223	-	0.12693	-	1
579	A	221	0.27119	A	224	A	0.55665	A	1	Helix5		π
580	G	222	0	G	225	G	0.73408	G	1	Helix5		G
581	I	223	0.85285	V	226	L	1.63196	V	1	Helix5		π
582	L	224	1.27323	F	227	A	1.81189	A	0	Helix5
583	C	225	0.23782	C	228	A	0.6155	A	0	Helix5
584	A	226	0.3557	A	229	A	1.07129	A	1	Helix5
585	A	227	1.1226	I	230	I	1.10183	I	1	Helix5
586	V	228	0.27119	V	231	V	1.61706	V	1	Helix5
587	S	229	0	S	232	S	0	S	1	Helix5
588	H	230	0.38836	H	233	Q	0.84281	Q	0	Helix5
589	P	231	0	P	234	P	0	P	1	Helix5	PX(D/E)XX(R/K)	P	ODD Motif 3B
590	A	232	0.11925	A	235	A	0.65405	A	1	Helix5		X
591	D	233	0	D	236	D	0	D	1	Helix5		D
592	V	234	1.36908	T	237	T	1.34912	T	1	Helix5		X
593	M	235	1.29016	L	238	L	1.1585	L	1	Helix5		X
594	V	236	0.44711	V	239	L	0.50286	L	0	Helix5		R/K
595	S	237	0	S	240	S	0.61343	S	1	Helix5
596	K	238	1.73027	K	241	K	1.70772	K	1	Helix5
597	I	239	0.96041	L	242	V	1.69508	I	0	Helix5
598	-	239	0.51821	-	243	N	0.12693	-	1
599	-	239	0.38296	-	244	K	0.12693	-	1
600	-	239	0	-	244	-	0	-	1
601	-	239	0	-	244	-	0	-	1
602	-	239	0	-	244	-	0	-	1
603	-	239	0	-	244	-	0	-	1
604	-	239	0	-	244	-	0	-	1
605	-	239	0	-	244	-	0	-	1
606	-	239	0	-	244	-	0	-	1
607	-	239	0	-	244	-	0	-	1
608	-	239	0	-	244	-	0	-	1
609	-	239	0	-	244	-	0	-	1
610	-	239	0	-	244	-	0.12693	-	1
611	-	239	0	-	244	-	0.12693	-	1
612	-	239	0	-	244	-	0.12693	-	1
613	-	239	0	-	244	-	0.25307	-	1
614	-	239	0	-	244	-	0.37839	-	1
615	-	239	0	-	244	-	0.37839	-	1
616	-	239	0	-	244	-	0.33988	-	1
617	-	239	0	-	244	-	0.46436	-	1
618	-	239	0	-	245	T	0.71068	-	1
619	-	239	0.11925	-	246	K	1.32863	-	1
620	N	240	0.3557	-	247	K	1.36895	-	1	Helix5
621	S	241	0.47286	-	248	A	1.90183	-	1	Helix5
622	E	242	0.43732	-	249	P	1.98717	G	0	Helix5
623	R	243	0.69983	-	250	G	2.15841	A	0	Helix5
624	K	244	1.47112	-	251	Q	2.09762	G	0	Helix5
625	A	245	1.31233	-	252	S	2.15259	G	0	Helix5
626	N	246	1.73289	N	253	T	2.25193	S	0	Helix5
627	E	247	1.98498	E	254	V	1.60082	G	0	Helix5
628	S	248	1.87777	N	255	G	1.94704	S	0
629	-	248	0	-	255	-	0.71068	-	1
630	-	248	0	-	255	-	0.71068	-	1
631	-	248	0	-	255	-	0.67217	-	1
632	-	248	0	-	255	-	0.71068	-	1
633	-	248	0	-	255	-	0.71068	-	1
634	M	249	1.37349	K	256	L	2.48566	L	0
635	S	250	0.66943	G	257	L	2.16865	G	1
636	V	251	1.48358	K	258	A	2.02406	S	0
637	A	252	1.51551	S	259	Q	1.95804	R	0
638	-	252	0	-	259	-	0.12693	-	1
639	-	252	0	-	259	-	0.25307	-	1
640	S	253	1.80859	V	260	L	1.92563	L	0
641	K	254	1.6453	G	261	A	2.37412	A	0
642	-	254	0	-	261	-	0.37839	-	1
643	-	254	0	-	261	-	0.37839	-	1
644	R	255	1.91615	Q	261	-	2.05822	N	0
645	-	255	0	-	261	-	0.50286	-	1
646	-	255	0	-	261	-	0.50286	-	1
647	-	255	0	-	261	-	0.50286	-	1
648	-	255	0	-	261	-	0.50286	-	1
649	-	255	0	-	261	-	0.50286	-	1
650	I	256	1.36777	I	261	-	1.45117	I	1
651	Y	257	1.4961	A	261	-	1.87052	A	1
652	-	257	0.23782	-	261	-	0.46436	-	1
653	Q	258	1.28826	K	262	K	1.83773	K	1
654	-	258	0.11925	-	262	-	0.12693	-	1
655	-	258	0.11925	-	262	-	0.12693	-	1
656	-	258	0.11925	-	262	-	0.12693	-	1
657	-	258	0.11925	-	262	-	0.12693	-	1
658	-	258	0.11925	-	262	-	0.12693	-	1
659	-	258	0.11925	-	262	-	0.12693	-	1
660	K	259	1.90638	E	263	Q	1.97151	E	1
661	I	260	1.71053	L	264	L	2.2286	L	1	Helix6
662	G	261	0	G	265	G	0.37839	G	1	Helix6
663	F	262	1.96108	F	266	F	2.00487	P	0	Helix6
664	T	263	2.19252	K	267	F	2.0504	R	0	Helix6
665	G	264	1.06491	G	268	G	1.35297	G	1	Helix6
666	L	265	0.64215	L	269	S	1.27974	L	1	Helix6
667	-	265	1.36345	-	269	-	0.69318	-	1
668	W	266	1.11644	T	270	F	1.50927	F	0	Helix6
669	N	267	1.3482	K	271	A	1.91313	L	0	Helix6
670	G	268	0.11925	G	272	G	0.12693	G	1	Helix6
671	L	269	0.40177	L	273	L	1.11492	L	1	Helix6
672	M	270	1.62556	G	274	P	2.20463	G	1	Helix6
673	V	271	1.50874	T	275	T	1.55681	A	0	Helix6
674	R	272	0	R	276	R	0.12693	R	1	Helix6	πXXXXπ	π	EVEN Motif 3B
675	I	273	0.50743	I	277	L	1.75439	C	0	Helix6		X
676	V	274	1.43706	I	278	V	1.28346	V	0	Helix6		X
677	M	275	0.11925	M	279	M	1.39214	M	1	Helix6		X
678	I	276	0.38836	I	280	V	1.66017	V	0	Helix6		X
679	G	277	0	G	281	G	1.31891	G	1	Helix6		π
680	T	278	0.11925	T	282	T	1.85276	T	1	Helix6
681	L	279	0.23782	L	283	L	1.11203	L	1	Helix6
682	T	280	0.20227	T	284	T	1.26625	T	1	Helix6
683	S	281	0.76416	G	285	S	1.34831	A	0	Helix6
684	F	282	0.7716	L	286	L	1.45203	G	0	Helix6
685	Q	283	0	Q	287	Q	0.25307	Q	1	Helix6
686	W	284	0	W	288	F	0.64954	F	0	Helix6
687	L	285	1.31088	W	289	G	1.67757	L	0	Helix6
688	I	286	0.51821	I	290	I	1.00892	I	1	Helix6
689	Y	287	0.11925	Y	291	Y	0.61343	Y	1	Helix6	(Y/F)(D/E)XX(R/K)	Y	EVEN Motif 3A
690	D	288	0.11925	D	292	G	0.88811	D	1	Helix6		D
691	S	289	1.328	S	293	S	2.56268	S	1	Helix6		X
692	F	290	1.26665	F	294	L	1.53147	V	0	Helix6		X
693	K	291	0	K	295	K	1.09264	K	1	Helix6		K
694	A	292	1.1458	V	296	S	2.33672	Q	0
695	Y	293	1.96876	A	297	T	2.08604	A	1
696	-	293	0	-	297	-	0.12693	-	1
697	V	294	1.73868	M	298	L	1.3365	L	0
698	G	295	0.54423	G	299	G	0.83247	G	1
699	L	296	0.97423	L	300	C	1.68643	A	0
700	P	297	0.9471	P	301	P	2.14866	P	1
701	T	298	1.02204	T	302	P	1.95053	A	0
702	T	299	1.0807	T	303	T	1.92853	T	1
703	G	300	0.65262	G	304	I	1.94462	G	1
704	-	300	1.11628	G	305	E	2.06686	E	0
705	-	300	2.06301	P	306	I	1.79582	-	0
706	-	300	1.96406	E	307	G	2.04959	-	0
707	-	300	1.89577	M	308	G	1.81667	-	0
708	-	300	1.53561	P	309	G	1.92257	-	0
709	-	300	1.95344	K	310	G	1.87941	-	0
710	-	300	1.86719	-	311	H	1.77722	-	1
711	-	300	1.7682	-	311	-	1.41046	-	1
712	-	300	1.41058	-	311	-	1.17962	-	1
713	-	300	1.68942	-	311	-	1.06188	-	1
714	-	300	1.31233	-	311	-	0.86175	-	1
715	-	300	1.67746	-	311	-	0.90025	-	1
716	-	300	1.59765	-	311	-	0.9533	-	1
717	-	300	1.13301	-	311	-	0.83247	-	1
718	-	300	1.04452	-	311	-	0.67217	-	1
719	-	300	0.9272	-	311	-	0.58797	-	1
720	-	300	0.70498	-	311	-	0.58797	-	1
721	-	300	0.43732	-	311	-	0.50286	-	1
722	-	300	0.23782	-	311	-	0.46436	-	1
723	-	300	0.23782	-	311	-	0.46436	-	1
724	-	300	0.11925	-	311	-	0.50286	-	1
725	-	300	0	-	311	-	0.46436	-	1
726	-	300	0	-	311	-	0.37839	-	1
727	-	300	0	-	311	-	0.33988	-	1
728	-	300	0	-	311	-	0.37839	-	1
729	-	300	0	-	311	-	0.25307	-	1
730	-	300	0	-	311	-	0.25307	-	1
731	-	300	0	-	311	-	0.25307	-	1
732	-	300	0	-	311	-	0.12693	-	1
733	-	300	0	-	311	-	0.12693	-	1
734	-	300	0	-	311	-	0.12693	-	1
735	-	300	0	-	311	-	0.12693	-	1
736	-	300	0	-	311	-	0.12693	-	1
737	-	300	0	-	311	-	0.12693	-	1
